# Tolerance to NADH/NAD^+^ imbalance anticipates aging and anti-aging interventions

**DOI:** 10.1101/719401

**Authors:** Alvar J. Alonso-Lavin, Djordje Bajić, Juan F. Poyatos

## Abstract

Redox couples coordinate cellular function, but the consequences of their imbalances are unclear. This is somewhat associated with the limitations of their experimental quantification. Here we circumvent these difficulties by presenting a new approach that characterizes fitness-based tolerance profiles to redox couple imbalances using an *in silico* representation of metabolism. Focusing on the NADH/NAD^+^ redox couple in yeast, we demonstrate that reductive disequilibria generate metabolic syndromes comparable to those observed in cancer cells. The tolerance of yeast mutants to redox disequilibrium can also explain 30% of the variability in their experimentally measured chronological lifespan. Moreover, by predicting the significance of some metabolites to help stand imbalances, we correctly identify nutrients underlying mechanisms of pathology, lifespan-protecting molecules or caloric restriction mimetics. Tolerance to redox imbalances becomes thus a valid framework to recognize fundamental properties of the aging phenotype while providing a firm biological rationale to assess anti-aging interventions.
