## Supplemental Table 1 for "Tolerance to NADH/NAD^+^ imbalance anticipates aging and anti-aging interventions"

### Sheet: S. cerevisiae iaz900
Nutrient	Reductive dependence (slope)	Goodness of fit (Pearson's R2)		Nutrient	Oxidative dependence (slope)	Goodness of fit (Pearson's R2)
Acetate †	1.90064	0.999874		Acetate †	1.35241	0.297538			Short chain fatty acids
Hydroxybutyrate ‡	0.505465	0.987999		NADP(H) † *	0.734276	0.963644			Ketone bodies and ketone body metabolism
L-Glutamate ‡	0.464725	0.998912		Putrescine † •	0.405083	0.0172479			Redox Couples and Global currency metabolites
L-Glutamine †	0.287	0.978542		Spermidine ‡ •	0.368181	0.090701			Aminoacids (protein forming)
L-Threonine ‡	0.256638	0.995632		2-Oxoglutarate ‡ *	0.343408	0.12338			Poliimanes and poliamine metabolism
Glycerol	0.25523	0.99046		L-Glutamate ‡	0.312824	0.107388			TCA cycle intermidiates and other alfa-keto acids
L_Aspartate †	0.226059	0.993983		L-Malate ‡	0.116534	0.318076			Glycolysis, Gluconeogenesis or Glyceroneogenesis
Oxaloacetate ‡ *	0.224424	0.998336		Oxaloacetate ‡ *	0.109208	0.562487			Fermentation
2-Oxoglutarate ‡ *	0.167628	0.987596		Citrate	0.0327822	0.151784			Others
Pyruvate ‡	0.112465	0.993612		Succinate ‡	0.0326495	0.281495		†	Involved in senescence in yeast, C. elegans or H. sapiens (gerometabolites)
NADP(H) † *	0.0918002	0.88407		Fumarate ‡	0.0321824	0.208762		‡	Evidence for lifespan extenssion effect in yeast or C. elegans
Ethanol	0.027786	0.602861		Acetaldehyde •	0.0118004	0.0786983		*	Known to directly (1 enzymatic step) control the NADH:NAD+ ratio
Glycine	0.0122245	0.252444		L-Isoleucine ‡	0.00209765	0.424211		•	Toxic at reasonably low levels in yeast, C.elegans, Drosophila or H. sapiens
Acetaldehyde •	0.011543	0.702372		3-Methyl-2-oxopentanoate	0.0011279	0.411103
				R-2,3-Butanediol †	0.000790182	0.0707228
				Ornithine †	0.000237894	0.531206

### Sheet: C. elegans iCEL1273
Nutrient	Reductive Dependence (slope)	Goodness of fit (Pearson's R2)		Nutrient	Oxidative Dependence (slope)	Goodness of fit (Pearson's R2)
H+	2.3237	0.823145		H+	1.61857	0.980125
H2O	0.999454	0.862286		H2O	0.577871	0.978719				pH homeostasis
Phosphate	0.831465	0.847287		CO2	0.478663	0.996101				Nucleotide synthesis
D-Glucose	0.604747	0.84171		5,6,7,8-Tetrahydrofolate	0.111379	0.842475				TCA cycle intermidiates and other alfa-keto acids
Pyruvate ‡	0.534281	0.0590871		D-Glucose	0.0997375	0.854063				Fermentation
Retinal	0.500801	0.837779		D-Sorbitol	0.0952456	0.518568				Aminoacids (protein forming)
Retinol	0.500801	0.837779		D-Fructose	0.0952456	0.518568				Redox Couples and Global currency metabolites
L-Lactate	0.467412	0.00252102		2-Oxoglutarate ‡ *	0.0727009	0.792076				Short chain fatty acids
Acetaldehyde •	0.371326	0.681009		L-Glutamate	0.0676591	0.730637				Glycolysis, Gluconeogenesis or Glyceroneogenesis
Deoxyuridine	0.348942	0.659927		L-Serine	0.0608087	0.828189				Ketone bodies and ketone body metabolism
Uracil	0.346221	0.659677		Glycine	0.0603198	0.82705				Poliamines and poliamine metabolism
Uridine	0.343883	0.660195		Ammonium	0.0583779	0.811546				Others
Rhodoquinone-9	0.270649	0.529754		Phosphate	0.0559051	0.813466			†	Involved in senescence in yeast, C. elegans or H. sapiens (gerometabolites)
Succinate ‡	0.26104	0.527812		L-Tyrosine	0.0532127	0.759488			‡	Evidence for lifespan extenssion effect in yeast or C. elegans
L-Malate ‡	0.248869	0.524348		Pyruvate ‡	0.0384533	0.393133			*	Known to directly (1 enzymatic step) control the NADH:NAD+ ratio
Fumarate ‡	0.247373	0.525811		L-Proline	0.0255336	0.0393001			•	Toxic at reasonably low levels in yeast, C.elegans, Drosophila or H. sapiens
Ethanol	0.246621	0.495877		L-Malate ‡	0.0126769	0.276069
Coenzyme A	0.23911	0.472158		D-Galactose	0.010729	0.0167836
Acetate †	0.209947	0.6664		Galactitol	0.010729	0.0167836
CO2	0.188795	0.481067		Citrate	0.00933944	0.339365
Propionate (n-C3:0)	0.184262	0.329755		L-Alanine	0.00868188	0.280259
Hydrogen peroxide •	0.132785	0.609681		L-Arabinose	0.00810945	0.0128264
Methylglyoxal	0.115869	0.0129959		L-Arabinitol	0.00810945	0.0128264
Propylene glycol	0.110491	0.0125121		Succinate ‡	0.00499688	0.238296
Glycine	0.0918327	0.362623		Coenzyme A	0.00374215	0.291947
L-Threonine	0.0814822	0.318833		Histone-L-Lysine	0.00242104	0.154946
O2	0.0684914	0.609495		ADPribose	0.00241827	0.155964
D-Sorbitol	0.0229674	0.174214		Nicotinamide	0.00241827	0.155964
L-Glutamate	0.0156786	0.253002		Histone N6-acetyl-L-lysine	0.00241827	0.155964
2-Oxoglutarate ‡ *	0.0124621	0.265771		Acetate †	0.00241825	0.155966
Hydrogen cyanide •	0.01233	0.450538		Acetaldehyde •	0.00241376	0.159993
L-Aspartate	0.011746	0.0396734		Hydrogen cyanide •	0.00220214	0.0290833
L-Alanine	0.0114871	0.484972		L-Aspartate	0.00201531	0.226677
Adenine	0.00947758	0.0238372		Rhodoquinone-9	0.000690979	0.0326
Deoxyadenosine	0.00899427	0.0283115		Xanthosine	0.000340353	0.370889
Ammonium	0.00798511	0.473866		Xanthine	0.000322236	0.409817
Citrate	0.00676385	0.524617		Urate	0.000322236	0.409817
Flavin adenine dinucleotide oxidized	0.00619816	0.384781		L-Threonine ‡	0.000283046	0.36776
L-Proline	0.00568027	0.368205		Fumarate ‡	0.000246828	0.106732
L-Serine	0.0056428	0.448085		Flavin adenine dinucleotide oxidized	0.00023881	0.113792
D-Lactate	0.00548435	0.0151684		Bicarbonate	0.000199185	0.316029
AMP	0.00541323	0.0153751		L-Valine	0.000192461	0.0291247
5,6,7,8-Tetrahydrofolate	0.00476967	0.328249		UDP-D-xylose	0.000148926	0.0693845
Adenosine	0.00386003	0.00878728		Sodium	0.000131773	0.287228
Bicarbonate	0.00366626	0.184625		L-Leucine	0.000124117	0.00244997
Formate	0.00300749	0.288408		beta-Alanine	0.000118949	0.295075
L-Glutamine	0.00296406	0.169932		L-Isoleucine	0.000114807	0.0126229
beta-Alanine	0.00269683	0.133953		L-Arginine	8.96255e-05	0.0366678
D-Glucosamine 6-phosphate	0.00227538	0.116646		AMP	8.18729e-05	0.228225
L-Valine	0.00180658	0.430757		L-Lysine	7.68948e-05	0.0324118
6,7-Dihydrobiopterin	0.000924378	0.196259		Random peptide (special aminoacid carrier)	7.37321e-05	0.0245759
Deoxyguanosine	0.000679171	0.629905		L-Asparagine	6.75404e-05	0.145998
L-Tyrosine	0.00056795	0.211531		Formate •	6.71259e-05	0.230715
2-Hydroxybutyrate †	0.000492985	0.485321		ITP	6.40348e-05	0.174583
L-Isoleucine	0.000383203	0.338425		L-Carnitine	5.92448e-05	0.189477
Sodium	0.000351462	0.00900057		enol-Phenylpyruvate	5.49628e-05	0.00224235
Cytidine	0.000298371	0.000467726		Cholate	5.36939e-05	0.254045
Glycerol	0.000175072	0.260899		6,7-Dihydrobiopterin	4.65041e-05	0.252445
(S)-2-Hydroxyglutarate	0.000173155	0.00998524		3-mercaptolactate-cysteine disulfide	4.51666e-05	0.383273
L-Lysine	0.00015827	0.0539013		Thiosulfate	4.39242e-05	0.287228
Sulfate	0.000142486	0.0232076		Indole-3-acetate	3.44943e-05	0.00757887
Dihydroneopterin	0.000142413	0.00705394		Tryptamine	3.44943e-05	0.00757887
L-Leucine	0.000102077	0.0965836		4-Hydroxyphenylacetate	2.78172e-05	0.0471813
Urea	9.75305e-05	0.293091		Histone N6-methyl-L-lysine	2.59061e-05	0.172199
Ornithine †	8.78103e-05	0.290327		Histone N6,N6-dimethyl-L-lysine	2.31364e-05	0.160507
D-Glucarate	6.94494e-05	0.00356527		L-Histidine	2.22101e-05	0.0095279
D-Glucuronate	6.94494e-05	0.00356527		D-Lactate	1.79941e-05	0.39403
Beta cyanoalanine	6.9228e-05	0.00767082		L-Cysteine	6.34946e-06	0.560864
myo-Inositol	6.82372e-05	0.00325391		4-Hydroxy-2-quinolinecarboxylic acid	4.36929e-06	0.00747398
L-Cysteine	6.32745e-05	0.00470403		Cytidine	1.68579e-06	0.549445
Hexadecanoate (n-C16:0)	5.55953e-05	0.0729002		L-Methionine	1.68106e-06	0.189592
L-Arginine	4.60019e-05	0.199833		Fe3+	1.68063e-06	0.190921
FMN	3.93318e-05	0.0349809		Fe2+	1.68063e-06	0.190921
Glycine betaine	3.32452e-05	0.106226		S-Adenosyl-L-methionine	5.13938e-07	0.00317434
Choline	3.32452e-05	0.106226		Deoxycytidine	4.96434e-07	0.0128264
L-Histidine	3.11558e-05	0.0119998		Acetoacetate	2.18151e-07	0.0180198
Quinolinate	2.75188e-05	0.00897095		alpha-Ketoglutaramate	4.61161e-08	0.000818867
L-Carnitine	1.49e-05	0.0615339		Pyridoxal 5'-phosphate	2.1625e-08	0.754899
Thiamin	1.28034e-05	0.0349809		Pyridoxine	2.1625e-08	0.754899
Deoxycytidine	1.25744e-05	0.00882353		Thiamin	2.52022e-09	0.00178795
Thiosulfate	4.4816e-06	0.215789		Thiamine diphosphate	2.52022e-09	0.00178795
S-Adenosyl-L-methionine	2.37752e-06	0.00219184
Phosphatidylcholine	9.04735e-07	0.00259741
Random peptide (special aminoacid carrier)	6.59874e-07	0.0290228
Folate	1.41787e-07	0.0349809
trimethylamine	1.41787e-07	0.0349809
hydroxide ion	1.41787e-07	0.0349809
Methylselenol	5.39081e-08	0.501845

### Sheet: H. sapiens recon 2.2
Nutrient	Reductive Dependence (slope)	Goodness of fit (Pearson's R2)		Nutrient	Oxidative Dependence (slope)	Goodness of fit (Pearson's R2)
proton	1.38763	0.745382		proton	0.787738	0.950841
water	0.799874	0.655523		NAD(1-) *	0.516528	0.91963			pH homeostasis
NAD(1-) *	0.701928	0.642423		carbon dioxide	0.45628	0.90559			Redox sensors, redox homeostasis
2-oxoglutarate(2-), ‡ *	0.58817	0.887747		biotinate	0.446869	0.951987			TCA cycle intermidiates and other alfa-keto acids
(S)-lactate	0.50346	0.930072		2-oxoglutarate(2-) ‡ *	0.205942	0.915572			Fermentation
sodium(1+)	0.494704	0.852461		hydrogencarbonate	0.194541	0.672882			Aminoacids (protein forming)
succinate(2-) ‡	0.490605	0.744092		L-threonine	0.176749	0.44672			Short chain fatty acids
gamma-aminobutyric acid	0.432686	0.632836		pyruvate ‡	0.172496	0.0290842			Ketone bodies and ketone body metabolism
L-glutamate(1-) ‡	0.410304	0.653541		coenzyme A(4-)	0.159122	0.354306			Nucleotide synthesis
coenzyme A(4-)	0.328249	0.465243		L-alanine	0.12748	0.697846			Glycolysis, Gluconeogenesis or Glyceroneogenesis
FAD	0.292947	0.9547		sodium(1+)	0.102688	0.128525			Poliamines and poliamine metabolism
hydrogencarbonate	0.288857	0.903032		GDP(3-)	0.0965076	0.738167			Others
fumarate(2-) ‡	0.287459	0.953316		4-methyl-2-oxopentanoate	0.0935793	0.378008		†	Involved in senescence in yeast, C. elegans or H. sapiens (gerometabolites)
acetate †	0.263994	0.864976		GTP(4-)	0.0896579	0.739229		‡	Evidence for lifespan extenssion effect in yeast or C. elegans
(S)-malate(2-) ‡	0.257996	0.826677		L-leucine	0.0878473	0.345792		*	Known to directly (1 enzymatic step) control the NADH:NAD+ ratio
citrate(3-)	0.254	0.830133		hydrogenphosphate	0.0848711	0.00118966		•	Toxic at reasonably low levels in yeast, C.elegans, Drosophila or H. sapiens
hydrogenphosphate	0.238856	0.908016		acetoacetate †	0.0800416	0.0934031
ammonium	0.224677	0.755729		UTP(4-)	0.0722096	0.0250696
ATP(4-)	0.215616	0.884845		UDP(3-)	0.0720008	0.0258071
ADP(3-)	0.215604	0.884839		ATP(4-)	0.0594312	0.0555066
pyruvate ‡	0.198982	0.908619		ADP(3-)	0.059431	0.0555061
folic acid	0.194342	0.489815		sn-glycerol 3-phosphate(2-)	0.0583333	0.61992
(6S)-5,6,7,8-tetrahydrofolate(2-) †	0.193062	0.50908		3-methyl-2-oxobutanoate	0.0571212	0.247489
dihydrofolate(2-)	0.192808	0.504129		gamma-aminobutyric acid	0.05423	0.31768
iron(2+)	0.192112	0.527136		3-methyl-2-oxovalerate	0.0536654	0.156251
iron(3+)	0.192112	0.527136		L-valine	0.0534163	0.223581
carbon dioxide	0.190082	0.552006		L-isoleucine	0.0506595	0.140309
glutathionate(1-) ‡	0.172851	0.77607		L-glutamate(1-)	0.0471663	0.240552
glycerone phosphate(2-) •, †	0.171219	0.779622		NADP(3-)	0.0365354	0.685343
sn-glycerol 3-phosphate(2-) †	0.162736	0.756045		succinate(2-) ‡	0.0306496	0.240678
L-threonine ‡	0.152978	0.781222		thiamine(1+)	0.0303283	0.695319
NADP(3-) † *	0.149345	0.778773		thiamine(1+) triphosphate(4-)	0.0303283	0.695319
3-methyl-2-oxobutanoate †	0.123515	0.254337		glutathionate(1-)	0.0300794	0.368877
L-valine ‡	0.123507	0.254365		5-oxoprolinate	0.0300794	0.368877
L-serine ‡	0.0979498	0.387671		L-cysteinylglycine	0.0300794	0.368877
L-ascorbate	0.0960559	0.527136		L-gamma-glutamyl-L-alanine	0.0300794	0.368877
dehydroascorbide(1-)	0.0960559	0.527136		(S)-malate(2-) ‡	0.0243674	0.0714457
glutathione disulfide(2-) ‡	0.0863343	0.777108		dihydrofolate(2-)	0.0191934	0.430627
GDP(3-)	0.0818249	0.410665		folic acid	0.0189666	0.667526
GTP(4-)	0.0721053	0.349922		AMP(2-)	0.0165281	0.441613
L-proline	0.0681308	0.0288553		citrate(3-)	0.0156162	0.0874984
fatty acid anion	0.0627151	0.507329		L-proline	0.0152403	0.0479773
fatty acid 11-cis-retinol	0.0627151	0.507329		water	0.0147016	0.426227
11-cis-retinol	0.0627151	0.507329		propionate	0.0140133	0.00351562
glycerol	0.0243869	0.363986		glycerone phosphate(2-) •, †	0.0108161	4.27415e-10
L-alanine	0.0240833	0.0631698		FAD	0.00959569	0.273875
glycine	0.0209471	0.127257		palmitoleate	0.00957457	0.274529
UDP(3-)	0.0160316	0.20759		palmitate	0.00957457	0.274529
D-glucopyranose	0.0142799	0.185755		palmitoyl-CoA(4-)	0.00957457	0.274529
UTP(4-)	0.0141928	0.249874		cholesterol	0.00936021	0.269129
dGTP	0.0136355	0.131041		guanine	0.00918666	0.792321
formate •	0.0125373	0.00161068		guanosine	0.00870318	0.605646
2'-deoxyuridine	0.0119597	0.212758		thymine	0.00759416	0.396868
uracil	0.0119597	0.212758		D-mannose	0.00700735	0.226795
uridine	0.0119597	0.212758		dATP(4-)	0.00583109	0.0646425
acetaldehyde •	0.0119139	0.211392		10-formyltetrahydrofolate(2-)	0.00375743	0.219523
UMP(2-)	0.0114038	0.210953		fumarate(2-)	0.0035882	0.265802
D-mannose	0.00984753	0.54132		aldehydo-N-acetyl-D-glucosamine †	0.00311438	0.226795
2-hydroxybutyric acid †	0.00827289	0.00183371		oxalate(2-)	0.0028386	0.0581173
L-argininium(1+)	0.00702143	0.0873014		D-glucopyranose	0.00233578	0.226795
hydrosulfide	0.00546978	0.170188		dGTP	0.00160943	0.17277
adenine	0.00543044	0.166986		D-galactose	0.00155719	0.226795
L-cysteine †	0.00520871	0.161181		L-histidine	0.000890978	0.0843693
sarcosine †	0.00513419	0.158129		protein-linked asparagine residue (N-glycosylation site)	0.000778595	0.226795
IMP(2-)	0.0050555	0.154081		L-fucose	0.000778595	0.226795
L-aspartate(1-) †	0.00487043	0.3842		GMP(2-)	0.000778595	0.226795
aldehydo-N-acetyl-D-glucosamine †	0.00437668	0.54132		hypoxanthine	0.000702744	0.954781
L-methionine †	0.0043509	0.131149		L-lysinium(1+)	0.000194107	0.0137009
thymine	0.00402592	0.24633		L-argininium(1+)	0.000169271	0.0158294
guanine	0.00326797	0.134208		retinal	0.000168492	0.0151618
guanosine	0.00301001	0.143014		retinol	0.000168492	0.0151618
oxalate(2-)	0.00268911	0.0180259		xylitol	0.000140677	0.00417834
(R)-3-hydroxybutyrate ‡	0.0025256	0.00657587		all-trans-retinol	5.50256e-05	0.00435033
S-adenosyl-L-homocysteine	0.00235682	0.0618497		dGMP(2-)	4.84037e-05	0.20081
adenosine	0.00235682	0.0618497		2'-deoxyguanosine	4.84037e-05	0.20081
D-galactose	0.00218836	0.541328		2'-deoxyuridine	4.84037e-05	0.20081
acetoacetate †	0.00175616	0.0499264		uracil	4.84037e-05	0.20081
protein-linked asparagine residue (N-glycosylation site)	0.00109417	0.54132		uridine	4.84037e-05	0.20081
GMP(2-)	0.00109417	0.54132		D-fructose	2.68784e-05	0.00619263
L-fucose	0.00109417	0.54132		glycerol	2.68784e-05	0.00619263
D-fructose	0.000684677	0.0908173		sorbitol	2.68784e-05	0.00619263
sorbitol	0.000684677	0.0908173		ornithine †	2.15367e-05	0.00439034
UDP-D-galactose(2-)	0.000394339	0.00184245		L-phenylalanine †	1.85511e-05	0.00133334
dATP(4-)	0.000253785	0.197848		11-cis-retinol	1.41002e-05	0.000644108
retinal	0.000114194	0.021212		cortisol	6.93899e-06	0.0141807
retinol	0.000114194	0.021212		(R)-3-hydroxybutyrate ‡	3.11064e-16	0.013757
4-methyl-2-oxopentanoate	8.83586e-05	0.162205
L-leucine	8.83586e-05	0.162205
dGMP(2-)	4.58504e-05	0.34435
2'-deoxyguanosine	4.58504e-05	0.34435
